# *Ret* loss-of-function decreases neural crest progenitor proliferation and restricts developmental fate potential during enteric nervous system development

**DOI:** 10.1101/2021.12.28.474390

**Authors:** Elizabeth Vincent, Sumantra Chatterjee, Gabrielle H. Cannon, Dallas Auer, Holly Ross, Aravinda Chakravarti, Loyal A. Goff

## Abstract

The receptor tyrosine kinase gene *RET* plays a critical role in the fate specification of enteric neural crest-derived cells (ENCDCs) during enteric nervous system (ENS) development. Pathogenic *RET* loss of function (LoF) alleles are associated with Hirschsprung disease (HSCR), which is marked by aganglionosis of the gastrointestinal (GI) tract. ENCDCs invade the developing GI tract, proliferate, migrate caudally, and differentiate into all of the major ENS cell types. Although the major phenotypic consequences and the underlying transcriptional changes from Ret LoF in the developing ENS have been described, its cell type and state-specific effects are unknown. Consequently, we performed single-cell RNA sequencing (scRNA-seq) on an enriched population of ENCDCs isolated from the developing GI tract of *Ret* null heterozygous and homozygous mouse embryos at embryonic day (E)12.5 and E14.5. We demonstrate four significant findings: (1) *Ret*-expressing ENCDCs are a heterogeneous population composed of ENS progenitors as well as glial and neuronal committed cells; (2) neurons committed to a predominantly inhibitory motor neuron developmental trajectory are not produced under Ret LoF, leaving behind a mostly excitatory motor neuron developmental program; (3) HSCR-associated and *Ret* gene regulatory network genes exhibit distinct expression patterns across *Ret-*expressing ENCDC with their expression impacted by *Ret* LoF; and (4) *Ret* deficiency leads to precocious differentiation and reduction in the number of proliferating ENS precursors. Our results support a model in which Ret contributes to multiple distinct cellular phenotypes associated with the proper development of the ENS, including the specification of inhibitory neuron subtypes, cell cycle dynamics of ENS progenitors, and the developmental timing of neuronal and glial commitment.

**Summary Statement:** *Ret* LoF affects proper development of the mouse ENS through multiple distinct cellular phenotypes including restriction of neuronal fate potential, disruption of ENCDC migration, and modulation of progenitor proliferation rate.
