## Supplementary material for "*Ret* loss-of-function decreases neural crest progenitor proliferation and restricts developmental fate potential during enteric nervous system development": Table 1

### Sheet: Sheet1
animal	age	sex	genotype	libraries prepared	libraries sequenced	libraries passing QC
HD01_09	E12.5	F	CFP/+	95	95	89
HD02_19	E12.5	F	CFP/+	95	95	94
HD01_03	E12.5	M	CFP/+	95	95	82
HD02_05	E12.5	M	CFP/+	95	95	82
HD01_11	E12.5	F	CFP/CFP	95	95	84
HD02_20	E12.5	F	CFP/CFP	95	95	89
HD01_02	E12.5	M	CFP/CFP	95	95	90
HD02_06	E12.5	M	CFP/CFP	95	95	35
HD03_13	E14.5	F	CFP/+	95	83	84
HD03_17	E14.5	F	CFP/+	95	95	77
HD03_15	E14.5	M	CFP/+	95	95	86
HD03_19	E14.5	M	CFP/+	95	95	70
HD03_16	E14.5	F	CFP/CFP	95	40	29
HD03_18	E14.5	F	CFP/CFP	95	45	6
HD03_26	E14.5	F	CFP/CFP	190	64	0
HD03_27	E14.5	F	CFP/CFP	95	42	2
HD03_20	E14.5	M	CFP/CFP	22	22	4
					1341	1003
