## Supplementary material for "*Ret* loss-of-function decreases neural crest progenitor proliferation and restricts developmental fate potential during enteric nervous system development": Table 9

### Sheet: A-correlation
	Pattern_1	Pattern_2	Pattern_3	Pattern_4	Pattern_5	Pattern_6	Pattern_7	Pattern_8	Pattern_9	Pattern_10	Pattern_11	Pattern_12	Pattern_13	Pattern_14	Pattern_15	Pattern_16	Pattern_17	Pattern_18	Pattern_19	Pattern_20	Pattern_21	Pattern_22	Pattern_23	Pattern_24	Pattern_25
age	-0.510733	-0.0684772	-0.275041	-0.254373	-0.297618	-0.156787	-0.39349	-0.421078	-0.446505	-0.280474	-0.366371	-0.33876	-0.37963	-0.177681	-0.238409	0.700273	-0.165921	0.180697	-0.17974	0.404914	0.125935	-0.131837	0.0130963	0.017988	-0.17776
alignment_percentage	-0.358886	0.102603	0.0274008	0.0309288	0.0181904	0.195725	0.19334	0.175267	0.147178	0.0297178	-0.0497048	0.0690812	0.0648518	0.0584817	0.123292	0.0814468	0.0130898	0.0906704	-0.0291441	0.0950449	0.0832866	0.0606495	0.131627	0.0474788	-0.073425
batch.HD01	0.846529	-0.100453	0.0746832	-0.020356	-0.202139	-0.194678	-0.15538	-0.351996	-0.174063	0.117869	0.180496	0.00858932	0.133152	0.0455387	0.0508672	-0.252052	-0.0631313	-0.161812	-0.0491101	-0.210734	-0.0984796	-0.108963	-0.014552	0.0429765	0.288696
batch.HD02	-0.343853	0.175871	0.21031	0.287287	0.521135	0.366032	0.572939	0.805794	0.647796	0.17119	0.196095	0.345555	0.259088	0.138673	0.196689	-0.471239	0.239112	-0.0211964	0.239024	-0.205054	-0.0296022	0.250997	0.0013941	-0.0634097	-0.113517
batch.HD03_pool_1	-0.216074	0.0206004	-0.121261	-0.103555	-0.139092	-0.0275139	-0.2108	-0.203419	-0.213029	-0.135251	-0.163423	-0.165356	-0.11873	-0.0687433	-0.106514	0.367695	-0.0799058	0.1189	-0.110186	0.156506	0.00811304	-0.0441471	-0.177289	0.0445053	-0.0901437
batch.HD03_pool_2	-0.271052	-0.038205	-0.142194	-0.156061	-0.158115	-0.13188	-0.200494	-0.21317	-0.229312	-0.144189	-0.175833	-0.169459	-0.247583	-0.113438	-0.129417	0.37201	-0.110902	0.0535713	-0.104496	0.193471	0.100979	-0.0885601	0.175806	-0.0143825	-0.0836012
batch.HD03_pool_3	-0.268791	-0.0837595	-0.143595	-0.117026	-0.143288	-0.0730128	-0.171036	-0.206559	-0.21846	-0.135645	-0.202862	-0.166497	-0.195898	-0.0809355	-0.116951	0.296746	-0.0549316	0.094665	-0.0514095	0.249166	0.0775469	-0.0625543	0.0220904	-0.0036728	-0.0892735
celltype	-0.196044	-0.367908	-0.28312	-0.233947	0.120067	-0.159913	-0.121253	-0.221588	-0.27236	-0.430681	-0.367524	-0.279665	-0.133315	-0.309275	-0.295535	-0.162131	0.288755	0.252333	-0.119893	0.624863	0.605211	0.483008	0.0618938	0.226134	0.271311
cluster.1	-0.0429237	-0.0454146	0.100626	0.305877	0.130436	0.164933	0.108126	0.288485	0.326493	0.328961	0.203415	0.552154	0.18588	0.0816113	-0.140447	-0.199678	-0.105461	-0.142838	-0.0704465	-0.169279	-0.0974253	-0.0924658	0.0627703	-0.0355317	-0.0779251
cluster.2	0.137895	0.199628	0.445346	-0.0569708	0.0554372	0.0247808	0.287857	0.29109	0.482245	0.343038	0.348118	0.362077	0.214814	0.0977455	0.316641	-0.220531	-0.20878	-0.156554	-0.129653	-0.254934	-0.16085	-0.14112	-0.0435278	-0.0988595	-0.112256
cluster.3	0.0914775	0.214209	0.0043689	0.0412545	0.00175034	0.147599	0.169295	0.2136	0.134073	0.03453	0.123415	0.007077	0.113987	0.318386	0.644779	-0.147099	-0.0587641	-0.0826657	-0.0217972	-0.156644	-0.103753	-0.0736011	-0.0525371	-0.0418145	-0.0484309
cluster.4	0.036843	0.183889	0.0779152	-0.117092	-0.123492	0.0388252	-0.105577	-0.139621	-0.0998499	0.0352249	-0.0453509	-0.115808	-0.0241702	0.271016	0.161916	0.21479	-0.132255	-0.00485178	-0.0716779	-0.134644	-0.112596	-0.103466	-0.00350341	-0.0736067	-0.0781914
cluster.5	0.0704085	0.189288	-0.0802637	0.0893022	-0.110859	-0.0197936	-0.127944	-0.120057	-0.179072	0.12846	0.105208	-0.135149	-0.139035	-0.00930716	-0.249533	0.311035	-0.195994	-0.131827	0.0656452	-0.230218	-0.1749	-0.145962	0.0216819	-0.116222	-0.113568
cluster.6	-0.135392	-0.342154	-0.327617	-0.00365337	-0.0262132	-0.15723	-0.166804	-0.238186	-0.328342	-0.387731	-0.354992	-0.295402	-0.215842	-0.35947	-0.349469	0.207797	0.453641	0.345967	0.320274	0.387342	-0.0989233	-0.037558	0.0464241	0.0606309	-0.101532
cluster.7	-0.018771	-0.151494	-0.149076	-0.121296	0.126012	-0.0657858	0.00583485	-0.0795467	-0.0828157	-0.182185	-0.134734	-0.111952	-0.0789822	-0.136071	-0.128934	-0.126481	0.0736577	0.333352	-0.0868443	0.105176	0.748486	0.202152	0.0193868	0.0524731	-0.00801734
cluster.8	-0.122084	-0.169174	-0.1807	-0.115687	0.0526648	-0.0569234	-0.0869417	-0.107884	-0.138042	-0.206065	-0.172296	-0.130448	-0.0714528	-0.165006	-0.163921	-0.171626	0.110251	-0.138994	-0.141261	0.503324	0.381556	0.611062	-0.0343541	0.283938	0.155512
cluster.9	-0.055829	-0.126337	0.199659	-0.0934472	-0.052671	-0.00218175	-0.0853607	-0.0868022	-0.0889598	-0.140669	-0.12041	-0.0900759	0.154109	0.0554127	0.0406181	-0.111158	-0.0476753	-0.0886266	-0.101638	-0.0596209	-0.0020103	0.000434	-0.0473811	0.0758524	0.868113
conditionE12.5.het.female	0.121772	0.238968	0.0983518	-0.0226636	0.100421	-0.0378924	0.415143	0.13963	0.139874	0.0284611	0.206504	-0.144262	0.0891227	0.00626775	0.0468938	-0.192113	0.0997181	0.0688883	0.229087	-0.142729	-0.0235812	0.0265399	0.040596	-0.0583374	-0.0749965
conditionE12.5.het.male	0.238611	0.252197	0.0887916	-0.00599921	0.141508	0.0521413	0.159965	0.230413	0.158929	0.121044	0.0408429	-0.108881	0.0940371	0.0981444	0.107583	-0.239712	0.0567799	0.102837	0.133839	-0.167798	-0.0211329	0.00832452	-0.0746148	-0.102164	-0.0690728
conditionE12.5.hom.female	-0.0180765	-0.24207	0.129671	0.13965	0.114791	0.130707	0.021996	0.157724	0.23914	0.0995434	0.119432	0.449175	0.283835	0.0942371	0.0946959	-0.292669	-0.00647999	-0.243829	-0.121913	-0.129853	-0.0164641	0.14653	-0.0275363	0.143427	0.414136
conditionE12.5.hom.male	0.351935	-0.185601	0.0362031	0.242452	0.0245268	0.0638396	-0.118945	0.00910225	0.0326153	0.124155	0.107615	0.268196	0.0164926	0.0327148	0.0622049	-0.187942	0.0679032	-0.178903	-0.0175729	-0.0840234	-0.112601	-0.0167288	0.0485771	-0.00754027	-0.050822
conditionE14.5.het.female	-0.302734	0.0637657	-0.143533	-0.137172	-0.174922	-0.0237497	-0.213916	-0.226723	-0.252755	-0.0860656	-0.197097	-0.191052	-0.191398	-0.059842	-0.144941	0.442687	-0.0962422	0.136741	-0.099434	0.158376	0.0376324	-0.097231	-0.0148901	-0.0186791	-0.111604
conditionE14.5.het.male	-0.285439	-0.0764424	-0.154975	-0.160305	-0.172964	-0.11999	-0.238904	-0.253578	-0.266379	-0.204096	-0.212944	-0.199501	-0.240632	-0.104354	-0.111738	0.440769	-0.0977907	0.161829	-0.0992197	0.238001	0.0967498	-0.088262	0.0221559	-0.040303	-0.110077
conditionE14.5.hom.female	-0.144764	-0.135923	-0.11199	-0.0680009	-0.0771844	-0.112155	-0.115191	-0.127497	-0.117204	-0.144003	-0.129665	-0.0948774	-0.119793	-0.120185	-0.0958586	0.0546531	-0.0429571	-0.10912	-0.084741	0.254833	0.0695448	0.0295161	0.0124582	0.154906	-0.0167257
conditionE14.5.hom.male	-0.0448423	-0.0458659	-0.0286773	-0.00953016	-0.0181295	-0.028102	-0.0269477	-0.0408943	-0.0397343	-0.0264891	-0.0247607	-0.0314157	-0.0290544	-0.0426129	-0.0388892	0.0468122	-0.00991532	-0.0270635	0.0368121	0.0248508	-0.0262053	-0.0166003	0.0216179	0.0140076	-0.0182397
genotype	0.167645	-0.383211	0.0803998	0.252466	0.0756363	0.100535	-0.114979	0.0760751	0.161776	0.105286	0.115565	0.50403	0.186606	0.0445409	0.0756888	-0.336969	0.0238001	-0.366752	-0.138504	-0.0575258	-0.0675539	0.1149	0.0197713	0.172882	0.286184
sd_expr	0.533446	0.0843418	0.229074	0.1515	-0.00188526	0.187073	0.18244	0.0891176	0.186984	0.114892	0.156573	0.191299	0.317218	0.0787613	0.210684	-0.351341	0.0445965	-0.0270966	-0.0825132	-0.269541	-0.0216446	0.0264089	-0.365731	0.104234	0.220579
sex	-0.197515	-0.00276077	0.0264994	-0.0385417	0.00682144	0.00982968	0.137571	0.0125831	0.0593145	-0.0203861	0.056479	0.0522178	0.0981674	-0.0132677	-0.0349658	-0.0240562	-0.0148043	-0.0721659	-0.0202212	0.00399856	0.0233186	0.0713526	0.00433982	0.108591	0.16767
total_mRNAs	0.0688526	0.178536	0.346643	0.245249	0.405404	0.411359	0.653716	0.700756	0.733811	0.315308	0.26824	0.489383	0.446592	0.234567	0.420656	-0.689128	0.173073	-0.0421031	0.0500429	-0.319141	0.0681038	0.242423	-0.0370989	0.0365435	0.0793807
total_reads	-0.202525	0.0407073	-0.0642097	-0.0950647	-0.199744	-0.000942212	-0.120113	-0.170625	-0.176655	-0.178015	-0.1387	-0.110664	-0.0861307	-0.076175	-0.0720441	0.370379	-0.0877795	0.021821	-0.149076	0.124308	0.0533197	-0.0248943	-0.0257063	0.0251349	-0.0434886

### Sheet: B-correlation-pvalue
	Pattern_1	Pattern_2	Pattern_3	Pattern_4	Pattern_5	Pattern_6	Pattern_7	Pattern_8	Pattern_9	Pattern_10	Pattern_11	Pattern_12	Pattern_13	Pattern_14	Pattern_15	Pattern_16	Pattern_17	Pattern_18	Pattern_19	Pattern_20	Pattern_21	Pattern_22	Pattern_23	Pattern_24	Pattern_25
age	9.84698e-68	0.0301186	7.22434e-19	2.81637e-16	5.80179e-22	6.03302e-07	1.73306e-38	2.24852e-44	2.6212e-50	1.37933e-19	3.20194e-33	2.35981e-28	9.82991e-36	1.46772e-08	1.98417e-14	1.07592e-148	1.25798e-07	8.25952e-09	9.92378e-09	7.37629e-41	6.35199e-05	2.80953e-05	0.678683	0.569343	1.4458e-08
alignment_percentage	7.46276e-32	0.001138	0.386014	0.327811	0.565006	4.06632e-10	6.66569e-10	2.30875e-08	2.85703e-06	0.347114	0.115679	0.0286915	0.040027	0.064112	9.04939e-05	0.00986553	0.678832	0.00405453	0.356506	0.00258545	0.00831516	0.0548386	2.89382e-05	0.132933	0.0200387
batch.HD01	2.45816e-276	0.00144533	0.0180016	0.519613	1.0428e-10	5.05549e-10	7.62051e-07	1.25864e-30	2.88718e-08	0.000183057	8.58458e-09	0.78586	2.33147e-05	0.149538	0.107396	5.32827e-16	0.0456213	2.57423e-07	0.120107	1.56766e-11	0.0017928	0.000546488	0.645291	0.173829	1.04842e-20
batch.HD02	3.24472e-29	2.06261e-08	1.72447e-11	1.64062e-20	6.38504e-71	3.69951e-33	1.43571e-88	5.414e-230	2.08955e-120	4.89248e-08	3.76363e-10	1.65807e-29	7.56072e-17	1.0451e-05	3.32367e-10	1.39182e-56	1.65584e-14	0.502518	1.69367e-14	5.53521e-11	0.348994	7.10345e-16	0.964827	0.0446737	0.000315444
batch.HD03_pool_1	4.63179e-12	0.514612	0.000118226	0.00102219	9.82072e-06	0.384055	1.54452e-11	7.90601e-11	9.32001e-12	1.72461e-05	1.94839e-07	1.38964e-07	0.000163992	0.0294827	0.000728244	1.81866e-33	0.0113568	0.000160466	0.000472459	6.32192e-07	0.797468	0.162389	1.58022e-08	0.159003	0.00427495
batch.HD03_pool_2	2.38012e-18	0.226705	6.16362e-06	6.80798e-07	4.82956e-07	2.79244e-05	1.4849e-10	9.02491e-12	1.9603e-13	4.54485e-06	2.07722e-08	6.694e-08	1.78561e-15	0.000318509	3.94221e-05	2.8252e-34	0.000433582	0.0899401	0.000918491	6.48787e-10	0.00136372	0.00500469	2.08783e-08	0.649144	0.00807298
batch.HD03_pool_3	4.63737e-18	0.00795353	4.97825e-06	0.000203708	5.21782e-06	0.0207484	5.03187e-08	3.97655e-11	2.65834e-12	1.62903e-05	8.91968e-11	1.13624e-07	3.92204e-10	0.0103398	0.000205631	7.7349e-22	0.0820632	0.00269041	0.103696	1.16655e-15	0.0140273	0.047639	0.484664	0.907515	0.00466304
celltype	3.80399e-10	1.66018e-33	6.07565e-20	6.17609e-14	0.000138079	3.56255e-07	0.00011834	1.27128e-12	1.61355e-18	1.4798e-46	1.9567e-33	1.76921e-19	2.27772e-05	1.13088e-23	1.15098e-21	2.43659e-07	1.0288e-20	4.93466e-16	0.000141209	1.00269e-109	2.94057e-101	9.378e-60	0.0500399	4.26552e-13	2.20454e-18
cluster.1	0.174358	0.150651	0.00141802	3.63073e-23	3.42072e-05	1.49678e-07	0.000603201	1.12114e-20	2.41648e-26	9.68552e-27	7.9118e-11	4.08663e-81	3.00597e-09	0.00971718	8.02224e-06	1.76723e-10	0.000822414	5.58899e-06	0.0256783	6.91429e-08	0.00200844	0.00337832	0.0468751	0.260908	0.0135651
cluster.2	1.17244e-05	1.7861e-10	5.01475e-50	0.0713111	0.079282	0.433068	1.36897e-20	4.87153e-21	1.51937e-59	4.46946e-29	5.98731e-30	1.96953e-32	6.193e-12	0.00194057	8.55987e-25	1.63327e-12	2.42935e-11	6.27198e-07	3.81514e-05	2.41208e-16	3.03624e-07	7.25042e-06	0.168368	0.00172044	0.000368027
cluster.3	0.00373665	7.11668e-12	0.890089	0.191735	0.955848	2.67384e-06	6.8949e-08	8.18029e-12	2.04368e-05	0.274598	8.90353e-05	0.822872	0.000297723	4.59525e-25	6.00009e-119	2.89259e-06	0.0628349	0.00881214	0.490482	6.17784e-07	0.000999509	0.019742	0.0963259	0.185769	0.125324
cluster.4	0.243709	4.44746e-09	0.0135771	0.000202019	8.81229e-05	0.219248	0.000811501	9.07745e-06	0.00154425	0.26505	0.151225	0.000237436	0.444492	2.40574e-18	2.5285e-07	6.22717e-12	2.64803e-05	0.878031	0.023199	1.88247e-05	0.0003531	0.00103251	0.911763	0.0197326	0.0132476
cluster.5	0.0257584	1.52194e-09	0.0109937	0.00464975	0.000435783	0.531218	4.8307e-05	0.000138256	1.1271e-08	4.49989e-05	0.000846706	1.75018e-05	9.90367e-06	0.768454	1.05657e-15	6.14418e-24	3.84364e-10	2.81337e-05	0.0376499	1.56724e-13	2.47195e-08	3.45469e-06	0.49278	0.000225415	0.00031348
cluster.6	1.68977e-05	6.3162e-29	1.59543e-26	0.908002	0.406944	5.60254e-07	1.07613e-07	2.10119e-14	1.21915e-26	2.50626e-37	3.71671e-31	1.20214e-21	4.88658e-12	5.85685e-32	3.48594e-30	3.02346e-11	4.58026e-52	1.40872e-29	2.3325e-25	2.9966e-37	0.00170857	0.234674	0.141773	0.054913	0.00128261
cluster.7	0.552652	1.43763e-06	2.1173e-06	0.000117691	6.28593e-05	0.0372414	0.853573	0.0117318	0.00868969	6.1976e-09	1.85845e-05	0.00038189	0.0123434	1.53127e-05	4.21459e-05	5.89907e-05	0.0196474	1.86429e-27	0.00592059	0.00084982	9.13436e-181	1.04007e-10	0.539693	0.0967328	0.799806
cluster.8	0.000106144	7.04666e-08	8.25561e-09	0.000241029	0.0955184	0.0715476	0.00586485	0.000620596	1.14716e-05	4.43371e-11	3.99768e-08	3.41485e-05	0.023636	1.47772e-07	1.78653e-07	4.51862e-08	0.000468781	9.96442e-06	7.09802e-06	1.57689e-65	4.14773e-36	1.0221e-103	0.277052	4.7056e-20	7.45654e-07
cluster.9	0.0771799	6.01501e-05	1.77457e-10	0.00305368	0.095479	0.944981	0.00683134	0.00594487	0.00481059	7.75997e-06	0.000132078	0.00430412	9.39468e-07	0.0794149	0.198684	0.000420406	0.131334	0.0049719	0.00126751	0.0590893	0.949299	0.989047	0.133734	0.0162735	9.14865e-307
conditionE12.5.het.female	0.000110571	1.71822e-14	0.00181776	0.4734	0.0014504	0.230531	4.62711e-43	9.06491e-06	8.74111e-06	0.367894	4.02516e-11	4.49393e-06	0.00473344	0.842845	0.137782	8.57527e-10	0.0015667	0.0291409	2.07196e-13	5.68254e-06	0.455671	0.40112	0.198929	0.0647726	0.0175235
conditionE12.5.het.male	1.88395e-14	5.12069e-16	0.00489144	0.849497	6.83854e-06	0.0988637	3.53101e-07	1.49328e-13	4.21004e-07	0.000121612	0.196209	0.000551825	0.00287249	0.00185895	0.000642944	1.41818e-14	0.0722663	0.00110842	2.11336e-05	9.01638e-08	0.5038	0.792308	0.0181075	0.00119531	0.0287109
conditionE12.5.hom.female	0.567445	7.68143e-15	3.80524e-05	9.03786e-06	0.000269529	3.2935e-05	0.486533	5.15699e-07	1.64372e-14	0.00159692	0.000149867	5.83122e-51	4.86007e-20	0.00281329	0.00268173	2.92577e-21	0.837597	4.84173e-15	0.000108546	3.71035e-05	0.602502	3.16203e-06	0.383669	5.10805e-06	7.68502e-43
conditionE12.5.hom.male	1.28988e-30	3.17641e-09	0.252	6.95022e-15	0.437798	0.0432433	0.000159535	0.773411	0.30211	8.06785e-05	0.000640481	5.52227e-18	0.601874	0.300637	0.0488966	1.99459e-09	0.0315308	1.16415e-08	0.578289	0.00775795	0.000352904	0.596679	0.124187	0.811488	0.107709
conditionE14.5.het.female	1.05334e-22	0.0434865	5.02608e-06	1.30371e-05	2.46178e-08	0.452457	7.60958e-12	3.69678e-13	4.3961e-16	0.00638406	3.0507e-10	1.06478e-09	9.92318e-10	0.0581533	4.04753e-06	2.19857e-49	0.00227858	1.38861e-05	0.00161612	4.62182e-07	0.233748	0.00205069	0.637633	0.554597	0.000398357
conditionE14.5.het.male	2.9394e-20	0.0154578	8.14754e-07	3.33276e-07	3.53628e-08	0.000139447	1.74684e-14	3.50676e-16	9.38228e-18	6.82268e-11	9.50165e-12	1.83505e-10	1.11732e-14	0.000933537	0.000391912	6.32998e-49	0.00193115	2.56696e-07	0.00165433	2.20343e-14	0.00215885	0.00515402	0.48337	0.202192	0.000478627
conditionE14.5.hom.female	4.15929e-06	1.56456e-05	0.000380125	0.0312866	0.0144835	0.000372585	0.000256437	5.13628e-05	0.000199179	4.6765e-06	3.80876e-05	0.00263127	0.000143058	0.000135981	0.00237308	0.0836286	0.174023	0.000536388	0.0072476	2.48028e-16	0.0276358	0.350398	0.693524	8.24085e-07	0.596749
conditionE14.5.hom.male	0.155868	0.146631	0.364264	0.76307	0.566308	0.373971	0.39392	0.195646	0.208638	0.402022	0.433441	0.320249	0.357989	0.177502	0.218489	0.13847	0.753797	0.391891	0.244105	0.431768	0.407085	0.599503	0.494058	0.6577	0.563951
genotype	9.26514e-08	1.96713e-36	0.0108583	4.75824e-16	0.0165814	0.00143225	0.0002633	0.0159613	2.5904e-07	0.000839171	0.000244747	9.77482e-66	2.6028e-09	0.15867	0.016506	4.69983e-28	0.451497	2.72157e-33	1.0715e-05	0.0685933	0.0324177	0.00026588	0.531682	3.59002e-08	2.32496e-20
sd_expr	7.68743e-75	0.00752768	2.07895e-13	1.43639e-06	0.952449	2.37194e-09	5.89804e-09	0.00473585	2.41449e-09	0.000266143	6.25133e-07	1.01268e-09	6.97054e-25	0.0125903	1.58538e-11	1.64025e-30	0.15815	0.391312	0.00893825	3.71982e-18	0.493524	0.40345	4.20635e-33	0.000946407	1.61502e-12
sex	2.79404e-10	0.930413	0.401839	0.222634	0.829168	0.755856	1.2297e-05	0.69061	0.060407	0.518996	0.0737927	0.0983689	0.00185433	0.674716	0.268584	0.446642	0.639573	0.0222755	0.522383	0.899354	0.460706	0.023833	0.890816	0.000571046	9.22438e-08
total_mRNAs	0.0292246	1.24823e-08	1.0773e-29	3.32621e-15	5.81048e-41	3.08366e-42	2.5791e-123	5.53149e-149	2.90703e-170	1.37302e-24	5.45186e-18	1.59233e-61	2.49679e-50	5.28294e-14	2.79374e-44	3.50902e-142	3.46609e-08	0.182749	0.113221	3.5053e-25	0.0310312	7.00408e-15	0.240448	0.247566	0.0119088
total_reads	9.59474e-11	0.1977	0.042043	0.00258008	1.74266e-10	0.976224	0.000137252	5.42188e-08	1.78069e-08	1.37779e-08	1.04088e-05	0.000446166	0.00634406	0.015823	0.0225029	5.73003e-34	0.00540423	0.490008	2.11712e-06	7.90521e-05	0.0914612	0.430963	0.416079	0.42652	0.168752
