## Supplementary material for "*Ret* loss-of-function decreases neural crest progenitor proliferation and restricts developmental fate potential during enteric nervous system development": Table 12

### Sheet: Sheet1
Type	Target Species	Clonality	Target	Host Species	Conjugate	Vendor	Cat No	stock (mg/mL)	dilution
primary	NA	polyclonal	GFP	chicken	unconjugated	Aves Labs Inc	GFP-1010	10	1:1000
primary	mouse, human	polyclonal	GFRA2	goat	unconjugated	R&D Systems	AF429	0.2	1:20
primary	mouse, rat, human	polyclonal	CART	goat	unconjugated	R&D Systems	AF163	0.2	1:20
primary	mouse, human	polyclonal	pH3	rabbit	unconjugated	Sigma-Aldrich	06-570	1	1:200
secondary	chicken	polyclonal	IgY H&L	donkey	FITC	ThermoFisher	SA1-72000	1	1:500
secondary	rabbit	polyclonal	IgG H&L	donkey	DyLight 594	Novus	NBP1-75632	0.45	1:500
secondary	goat	polyclonal	IgG H&L	donkey	Alexa 647	Abcam	ab150131	2	1:500
